# Transposition, duplication, and divergence of the telomerase RNA underlies the evolution of *Mimulus* telomeres

**DOI:** 10.1101/2023.12.06.568249

**Authors:** Surbhi Kumawat, Irene Martinez, Dhenugen Logeswaran, Hongfei Chen, Jenn M. Coughlan, Julian J.-L. Chen, Yaowu Yuan, James M. Sobel, Jae Young Choi

## Abstract

Telomeres are nucleoprotein complexes with a crucial role of protecting chromosome ends. It consists of simple repeat sequences and dedicated telomere-binding proteins. Because of its vital functions, components of the telomere, for example its sequence, should be under strong evolutionary constraint. But across all plants, telomere sequences display a range of variation and the evolutionary mechanism driving this diversification is largely unknown. Here, we discovered in Monkeyflower (*Mimulus*) the telomere sequence is even variable between species. We investigated the basis of *Mimulus* telomere sequence evolution by studying the long noncoding telomerase RNA (TR), which is a core component of the telomere maintenance complex and determines the telomere sequence. We conducted total RNA-based *de novo* transcriptomics from 16 *Mimulus* species and analyzed reference genomes from 6 species, and discovered *Mimulus* species have evolved at least three different telomere sequences: (AAACCCT)*_n_*, (AAACCCG)*_n_*, and (AAACCG)*_n_*. Unexpectedly, we discovered several species with TR duplications and the paralogs had functional consequences that could influence telomere evolution. For instance, *M. lewisii* had two sequence-divergent TR paralogs and synthesized a telomere with sequence heterogeneity, consisting of AAACCG and AAACCCG repeats. Evolutionary analysis of the *M. lewisii* TR paralogs indicated it had arisen from a transposition-mediate duplication process. Further analysis of the TR from multiple *Mimulus* species showed the gene had frequently transposed and inserted into new chromosomal positions during *Mimulus* evolution. From our results, we propose the TR transposition, duplication, and divergence model to explain the evolutionary sequence turnovers in *Mimulus* and potentially all plant telomeres.
