## Supplementary Table 1 for "Transposition, duplication, and divergence of the telomerase RNA underlies the evolution of *Mimulus* telomeres"

### Sheet: Sheet1
Species	Ecotype name	Growth condition	Note	Tissue
Minulus clevelandii	CLE 1.3.3	16/8h - light/dark - 23°C	Transcriptome sequencing	Floral meristem
Minulus aurantiacus ssp. grandiflorus	BIF 1.4.6	16/8h - light/dark - 23°C	Transcriptome sequencing	Floral meristem
Minulus aurantiacus ssp. calycinus	CAL 2.6.1	16/8h - light/dark - 23°C	Transcriptome sequencing	Floral meristem
Minulus aurantiacus ssp. aridus	ARI 2.21.6	16/8h - light/dark - 23°C	Transcriptome sequencing	Floral meristem
Minulus aurantiacus ssp. aurantiacus	AUR 1.1.5	16/8h - light/dark - 23°C	Transcriptome sequencing	Floral meristem
Minulus aurantiacus ssp. puniceus (red)	PUN 2.3.1 (red flower)	16/8h - light/dark - 23°C	Transcriptome sequencing	Floral meristem
Minulus aurantiacus ssp. puniceus (yellow)	AST 2.6.4 (yellow flower)	16/8h - light/dark - 23°C	Transcriptome sequencing	Floral meristem
Minulus aurantiacus ssp. longiflorus	LON	16/8h - light/dark - 23°C	Transcriptome sequencing	Floral meristem
Minulus tilingii	SOP12	16/8h - light/dark - 24/16°C	Transcriptome sequencing	Floral meristem
Minulus guttatus (costal perennial)	OB26 (Costal perennial)	16/8h - light/dark - 24/16°C	Transcriptome sequencing	Floral meristem
Minulus guttatus (inland perennial)	TFP19 (inland perennial)	16/8h - light/dark - 24/16°C	Transcriptome sequencing	Floral meristem
Minulus glaucescens (annual)	PL30 (annual)	16/8h - light/dark - 24/16°C	Transcriptome sequencing	Floral meristem
Minulus nasutus (annual)	Cohasset Creek (annual)	16/8h - light/dark - 24/16°C	Transcriptome sequencing	Floral meristem
Minulus decorus (perennial)	OD11 (perennial)	16/8h - light/dark - 24/16°C	Transcriptome sequencing	Floral meristem
Minulus guttatus	IM	16/8h - light/dark - 24/16°C	Transcriptome sequencing	Floral meristem
			RT-PCR	Floral meristem, Root, leaves
Minulus lewisii	LF10	16/8h - light/dark - 20/15°C	Transcriptome sequencing	Floral meristem, leaves
			RT-PCR	Floral meristem
Minulus verbenaceus	MvBL	16/8h - light/dark - 20/15°C	RT-PCR	Floral meristem, Root, leaves
Minulus parishii	Mpar	16/8h - light/dark - 20/15°C	RT-PCR	Floral meristem, Root, leaves
Minulus cardinalis	CE10	16/8h - light/dark - 20/15°C	RT-PCR	Floral meristem, Root, leaves
		s
