## Supplementary Table 2 for "Transposition, duplication, and divergence of the telomerase RNA underlies the evolution of *Mimulus* telomeres"

### Sheet: Sheet1
Section	Species	Total reads	% Total reads after trimming	% Trimmed reads mapping back to reference genome	contig N50	Total number of Trinity transcripts	BUSCO (%)
Diplacus	M. clevelandii	111840290	98.8161	50.0432	1183	213882	50.7
Diplacus	M. aurantiacus ssp. grandiflorus	123508120	98.8169	58.2285	1433	170344	61.6
Diplacus	M. aurantiacus ssp. calycinus	103411468	98.8035	61.0468	2619	266437	53.3
Diplacus	M. aurantiacus ssp. aridus	182869966	99.1156	58.4969	1831	191475	67.1
Diplacus	M. aurantiacus ssp. aurantiacus	151205916	98.9873	63.6445	1545	167081	65.9
Diplacus	M. aurantiacus ssp. puniceus (red)	150134986	98.9987	63.4098	617	128876	26.4
Diplacus	M. aurantiacus ssp. puniceus (yellow)	141813082	98.9214	62.7465	1402	226423	59.3
Diplacus	M. aurantiacus ssp. longiflorus	102697066	98.7102	63.0331	879	149549	32.2
Simiolus	M. tilingii	112785170	98.9644	74.7193	1206	136631	56.8
Simiolus	M. guttatus (costal perennial)	120253148	98.9101	77.7224	1062	117776	51
Simiolus	M. guttatus (inland perennial)	134771558	98.926	80.0243	1121	155406	57.7
Simiolus	M. glaucescens	120154600	99.0442	79.3975	1035	151035	53.5
Simiolus	M. nasutus	114517566	98.8919	75.9084	1118	151738	54.7
Simiolus	M. decorus	161080822	98.9019	81.2898	1204	202674	66.4
Simiolus	M. guttatus (annual)	124111400	98.9349	83.4142	1436	238514	70.4
Erythranthe	M. lewisii	128299142	98.9319	99.7156	1398	169115	65.3
