## Supplementary Table 3 for "Transposition, duplication, and divergence of the telomerase RNA underlies the evolution of *Mimulus* telomeres"

### Sheet: Sheet1
Species	TR coordinate	Upstream TE		Downstream TE
		TE type	Coordinate	TE type	Coordinate
M. auranticus TR1	LG3:9,530,986-9,531,229	NA		MITE/DTA	9,531,411-9,531,544
M. auranticus TR2	LG3:9,507,194-9,507,487	DNA/Helitron	9,506,261-9,506,474	NA
M. guttatus	scaffold10:13,579,576-13,579,851	NA		DNA/DTC	13,579,861-13,579,998
M. cardinalis TR1	chr7:321,240-321,494	NA		NA
M. cardinalis TR2	chr7:30,697,701-30,697,957	MITE/DTM	30,697,387-30,697,530
M. lewisii TR1	chr6:67,672,386-67,672,639	NA		NA
M. lewisii TR2	chr7:21,023,219-21,023,475	NA		DNA/DTM	21,023,655-21,023,825
M. parishii	chr6:65,354,843-65,354,589	NA		NA
M. verbenaceus	chr7:148,360-148,613	DNA/Helitron	147,332-147,621	NA
