## Supplementary Table 4 for "Transposition, duplication, and divergence of the telomerase RNA underlies the evolution of *Mimulus* telomeres"

### Sheet: Sheet1
Prime name	Primer sequence (5'-3')	note
MgTR_F	GCACGTGTACTTAATACAACCC	M. guttatus (TR)
MgTR_R	CAGGCAGCCACCTTCCAACACAC	M. guttatus (TR)
Ml_TR2_F	CGCGCTGTGATTTATTGAACC	M. lewisii, M. cardinalis (TR2)
McMl_TR2_R	CAGATTTTGTACTCGCAAGCAGC	M. lewisii, M. cardinalis (TR2)
Ml_TR1-F	CTGTGCTCACGAACCGAAACCG	M.lewisii, M. cardinalis (TR1)
McMl_TR1_R	GTGTACACGCAAGCAGCACC	M. lewisii, M. cardinalis (TR1)
MaTR_F	CCAACGCAACCCTAAACCTATC	M. auranticus (TR)
MaTR_R	CGTATCAAGCAGCACCACCTTC	M. auranticus (TR)
MvMp_TR_F	CATGCTGTGCTAACGAACCG	M. verbenaceus, M. parishii (TR)
MvTR_R	GATTTGTGTGTACGCGCAAGCAG	M. verbenaceus (TR)
MpTR_R	GTGTACACGCAAGCAGCACCAC	M. parishii (TR)
Mc_TR2_USE_F	GTAGGAGCAATAACTCACTGGG	M. cardinalis (Up Strem Element) (TR2)
Mc_TR2_USE_R	CAGAGAAAGGGAGTGTGTGCAAG	M. cardinalis (Up Strem Element) (TR2)
