## Supplementary material for "Transposition, duplication, and divergence of the telomerase RNA underlies the evolution of *Mimulus* telomeres": Table1

### Sheet: TR_syntenic coordinates
Section	Species	Genome coordinate of TR	Syntenic Chromosomal Position
			M. guttatus	M. auranticus	M. parishii	M. verbenaceous	M. cardinalis	M. lewisii
Simiolus	M. guttatus	scaffold10:13,579,576–13,579,851 (+)	–	LG2:23,972,704–23,989,034	chr8:41,673,906–41,743,030	chr8:46,105,438–46,181,963	chr8:41,447,068–41,504,008	chr8:29,805,094–29,866,816
Diplacus	M. auranticus (TR1)	LG3:9,530,986–9,531,229 (+)	scaffold3:17,608,890–17,634,552	–	chr6:43,812,027–43,898,839	chr6:46,299,890–46,480,954	chr6:45,269,271–45,400,845	chr6:42,757,909–42,868,277
Diplacus	M. auranticus (TR2)	LG3:9,507,194–9,507,487 (–)	scaffold3:17,636,665–17,637,380	–	chr6:43,808,303–43,810,799	chr6:46,291,862–46,298,675	chr6:45,265,534–45,268,042	chr6:42,747,706–42,756,687
Erythranthe	M. parishii	chr6:65,354,589–65,354,843 (+)	scaffold13:21,160,319–21,160,400	LG6:5,155,539–5,159,325	–	chr7:146,113–150,476	chr7:320,714–323,039	chr6:67,670,763–67,673,765
Erythranthe	M. verbenaceus	chr7:148,360–148,615 (–)	scaffold13:21,160,319–21,160,400	LG6:5,155,539–5,159,325	chr6:65,352,964–65,355,698	–	chr7:320,714–323,039	chr6:67,670,763–67,673,765
Erythranthe	M. cardinalis (TR1)	chr7:321,240–321,494 (–)	scaffold13:21,160,319–21,160,400	LG6:5,155,539–5,159,325	chr6:65,352,964–65,355,698	chr7:146,113–150,476	–	chr6:67,670,763–67,673,765
Erythranthe	M. lewisii (TR1)	chr6:67,672,386–67,672,639 (+)	scaffold13:21,160,319–21,160,400	LG6:5,155,539–5,159,325	chr6:65,352,964–65,355,698	chr7:146,113–150,476	chr7:320,714–323,039	–
Erythranthe	M. cardinalis (TR2)	chr7:30,697,701–30,697,957 (–)	scaffold6:6,789,575–6,847,942	LG3:8,729,060–8,794,212	chr7:21,163,437–21,541,968	chr7:30,560,663–32,747,301	–	chr7:20,861,210–21,020,788
Erythranthe	M. lewisii (TR2)	chr7:21,023,219–21,023,475 (+)	scaffold6:6,770,969–6,786,716	LG3:8,729,060–8,794,212	chr7:21,544,273–21,558,401	chr7:32,749,647–32,776,655	chr7:30,700,285–30,954,720	–

### Sheet: TR_regions_synteny
Section	Species	Genome coordinate of TR	Syntenic chromosomes
			M. guttatus	M. auranticus	M. parishii	M. cardinalis	M. lewisii	M. verbenaceous
Simiolus	M. guttatus	scaffold_10:13,579,576-13,579,851 (+)	-	LG2	chr8	chr8	chr8	chr8
Diplacus	M. auranticus (TR1)	LG3:9,530,986-9,531,229 (+)	scaffold_3	-	chr6	chr6	chr6	chr6
Diplacus	M. auranticus (TR2)	LG3:9,507,194-9,507,487 (-)
Erythranthe	M. parishii	chr6:65,354,589-65,354,843 (+)	scaffold_13	LG6	-	chr7	chr6	chr7
Erythranthe	M. verbenaceus	chr7:148,360-148,613 (-)
Erythranthe	M. cardinalis (TR1)	chr7:321,240-321,494 (-)	scaffold_13	LG6	chr6	-	chr6	chr7
Erythranthe	M. lewisii (TR1)	chr6:67,672,386-67,672,639 (+)	scaffold_13	LG6	chr6	chr7	-	chr7
Erythranthe	M. cardinalis (TR2)	chr7:30,697,701-30,697,957 (-)	scaffold_6	LG3	chr7	-	chr7	chr7
Erythranthe	M. lewisii (TR2)	chr7:21,023,219-21,023,475 (+)	scaffold_6	LG3	chr7	chr7	-	chr7
